# Gene editing in “cell villages” enables exploring disease-relevant mutations in many genetic backgrounds

**DOI:** 10.1101/2025.11.08.687374

**Authors:** Rachel A. Battaglia, Sonia Bolshakova, Ilinca Mazureac, Dhara Liyanage, Noah Pettinari, Autumn Johnson, Ethan Crouse, Sartaj Habib, Isabel Flessas, Ajay Nadig, Derek Hawes, Matthew Tegtmeyer, Caroline Becker, Sulagna Ghosh, Giulio Genovese, Marina Hogan, Adrianna Maglieri, Lindy E. Barrett, Laurence Daheron, Steven A. McCarroll, Ralda Nehme

## Abstract

Understanding how individual genetic backgrounds shape the effects of disease-associated mutations is central to elucidating the biology of complex psychiatric disorders. We developed a scalable ‘village editing’ strategy that enables simultaneous genome editing across multiple induced pluripotent stem cell (iPSC) lines, allowing systematic assessment of how polygenic context modulates the impact of specific mutations. Using pooled CRISPR editing in 15 iPSC lines spanning a range of schizophrenia (SCZ) polygenic risk scores, we generated homozygous and heterozygous knockouts in two known SCZ-associated genes: *LRP1*, involved in cholesterol import, and *NRXN1*, a presynaptic adhesion molecule. By mixing all lines prior to editing and de-multiplexing them afterward, we efficiently produced multi-donor knockout neurons at scale. Transcriptomic profiling revealed that *LRP1* and *NRXN1* loss produce both shared and donor-specific effects on neuronal gene expression, with variable perturbation of neurotransmitter transport and cholesterol biosynthesis pathways across genetic backgrounds. These results demonstrate that village editing enables systematic dissection of gene-background interactions in human neurons, offering a powerful framework for studying the polygenic architecture of psychiatric disease.
