## Supplemental Table 4 for "Gene editing in “cell villages” enables exploring disease-relevant mutations in many genetic backgrounds"

### Sheet: Sheet1
gene	baseMean	log2FoldChange	lfcSE	stat	pvalue	padj
COL1A1	63.8937	1.66166	0.303165	5.48106	4.23e-08	0.000257
MYL9	4.15202	1.61053	0.348251	4.62462	3.75e-06	0.00489178
CPZ	1.28257	1.59734	0.377875	4.22715	2.37e-05	0.0169115
SDC4	5.41554	1.44053	0.317539	4.53654	5.72e-06	0.00646061
SPX	4.68514	1.37751	0.258445	5.32999	9.82e-08	0.000448
CTGF	14.8801	1.34262	0.298306	4.50081	6.77e-06	0.00650181
COL8A1	7.32173	1.29369	0.307553	4.20639	2.59e-05	0.0169115
IGFBP7	1.87471	1.29331	0.286809	4.50932	6.5e-06	0.00650181
TAGLN	46.1068	1.28333	0.246943	5.19689	2.03e-07	0.00074
LOX	8.39502	1.27268	0.260855	4.87887	1.07e-06	0.00177008
ANXA1	16.5104	1.2714	0.30107	4.22292	2.41e-05	0.0169115
NNMT	9.66807	1.24556	0.273629	4.55202	5.31e-06	0.00646061
DAB2	6.69741	1.2423	0.258398	4.80771	1.53e-06	0.00232174
STC2	5.83727	1.21861	0.292742	4.16274	3.14e-05	0.019788
TPM2	12.0608	1.20629	0.272825	4.42149	9.8e-06	0.0083263
CAVIN1	4.45959	1.20071	0.289171	4.15223	3.29e-05	0.0200279
ITGA11	7.09478	1.18054	0.239441	4.93039	8.21e-07	0.00166403
OTX2	3.11103	1.17865	0.263912	4.46609	7.97e-06	0.00726868
PLAU	5.42857	1.17222	0.2273	5.15714	2.51e-07	0.000763
COL5A1	5.79408	1.14886	0.234098	4.9076	9.22e-07	0.0016825
AC117402.1	3.38056	1.13951	0.283676	4.01695	5.9e-05	0.0270401
IGFBP3	18.1326	1.11322	0.21861	5.09228	3.54e-07	0.000922
DSP	3.06697	1.06059	0.255941	4.14387	3.41e-05	0.0201028
MAMDC2	6.42396	1.02016	0.230995	4.41636	1e-05	0.0083263
PDGFRB	3.4609	1.01869	0.238051	4.27931	1.87e-05	0.014875
KRT8	26.0681	0.939799	0.187457	5.0134	5.35e-07	0.00121987
FSTL1	99.5511	0.923971	0.193474	4.77568	1.79e-06	0.00251415
SULF1	31.1831	0.923386	0.20403	4.52574	6.02e-06	0.00646061
HSPB8	4.31571	0.873979	0.211993	4.12267	3.75e-05	0.0213574
S100A11	31.3521	0.86746	0.222826	3.89298	9.9e-05	0.0430235
CCDC80	11.1647	0.851254	0.213907	3.97954	6.9e-05	0.0307331
LOXL2	16.7382	0.839304	0.196897	4.26265	2.02e-05	0.0153606
CGNL1	4.9246	0.75905	0.184822	4.10693	4.01e-05	0.0221728
CALD1	52.1521	0.647843	0.113995	5.68307	1.32e-08	0.000121
S100A6	11.8124	0.580174	0.142308	4.0769	4.56e-05	0.0244967
PLS3	37.3294	0.559501	0.139328	4.0157	5.93e-05	0.0270401
IER3	5.35513	0.540449	0.133959	4.03445	5.47e-05	0.0262838
INPP5E	12.9199	-0.215463	0.0529765	-4.06714	4.76e-05	0.0248149
IRF2BP2	72.8457	-0.52807	0.130818	-4.03669	5.42e-05	0.0262838
PCDHA13	12.519	-0.695387	0.165068	-4.21273	2.52e-05	0.0169115
NRXN1	111.001	-0.739292	0.0490664	-15.0672	2.66e-51	4.86e-47
LINC00282	1.15556	-1.07625	0.266118	-4.04426	5.25e-05	0.0262838
