## Supplemental Table 6 for "Gene editing in “cell villages” enables exploring disease-relevant mutations in many genetic backgrounds"

### Sheet: Neurons
Species	Cell type	gene	baseMean	log2FoldChange	lfcSE	stat	pvalue	padj
Human	neurons	LRP1	172.132	-2.67085	0.371421	-7.19088	6.44e-13	8.46e-09
Human	neurons	SST	33.6436	-2.54708	0.56896	-4.47672	7.58e-06	0.00124414
Human	neurons	PMEL	23.4244	-2.46375	0.459102	-5.36644	8.03e-08	4.22e-05
Human	neurons	PPP1R17	51.3245	-2.18594	0.386393	-5.65729	1.54e-08	1.18e-05
Human	neurons	NTRK1	20.9822	-2.03421	0.452418	-4.4963	6.91e-06	0.00119603
Human	neurons	CHRNB4	29.5518	-2.01301	0.436895	-4.60754	4.07e-06	0.000864
Human	neurons	NEUROD1	89.3844	-1.898	0.349934	-5.42387	5.83e-08	3.48e-05
Human	neurons	SYK	10.2844	-1.8499	0.44026	-4.20184	2.65e-05	0.00319309
Human	neurons	FASN	61.4142	-1.80527	0.406353	-4.44261	8.89e-06	0.00140763
Human	neurons	HRC	5.62583	-1.78936	0.499956	-3.57904	0.000345	0.0169161
Human	neurons	CPS1	9.45886	-1.77335	0.419736	-4.22492	2.39e-05	0.00299265
Human	neurons	ARHGAP33	68.9093	-1.74684	0.532424	-3.28093	0.00103467	0.0328863
Human	neurons	CNTNAP3B	20.0423	-1.69262	0.31838	-5.31635	1.06e-07	5.15e-05
Human	neurons	IGF2	26.2504	-1.61941	0.49996	-3.23908	0.00119915	0.03519
Human	neurons	MIR217HG	5.55495	-1.59302	0.4311	-3.69524	0.00022	0.0125563
Human	neurons	PREX1	28.7227	-1.59178	0.445923	-3.56962	0.000357	0.0172783
Human	neurons	LDLR	132.76	-1.58827	0.30102	-5.27631	1.32e-07	5.98e-05
Human	neurons	NEUROD4	22.8431	-1.58205	0.463627	-3.41234	0.000644	0.0244716
Human	neurons	CHRNA3	48.2755	-1.5638	0.359489	-4.35006	1.36e-05	0.00192386
Human	neurons	MVD	282.084	-1.5302	0.328809	-4.65378	3.26e-06	0.000726
Human	neurons	BCL11A	65.5215	-1.52372	0.262584	-5.80278	6.52e-09	5.36e-06
Human	neurons	LSS	518.112	-1.51958	0.257093	-5.91063	3.41e-09	3.73e-06
Human	neurons	PCBP4	189.531	-1.5007	0.424102	-3.53854	0.000402	0.0183653
Human	neurons	DMRTA1	8.09012	-1.4962	0.473766	-3.1581	0.001588	0.0416689
Human	neurons	GPR50	318.159	-1.47386	0.387872	-3.79986	0.000145	0.00962847
Human	neurons	DISP3	27.5192	-1.45824	0.398903	-3.65563	0.000257	0.0137625
Human	neurons	PCDH15	16.5634	-1.44012	0.306183	-4.70346	2.56e-06	0.000588
Human	neurons	EYA1	19.3111	-1.43615	0.312508	-4.59557	4.32e-06	0.000884
Human	neurons	NEFM	2927.33	-1.42926	0.231872	-6.16397	7.09e-10	1.51e-06
Human	neurons	FADS2	113.737	-1.42685	0.290669	-4.90885	9.16e-07	0.00028
Human	neurons	NHLH1	17.752	-1.42317	0.357385	-3.98218	6.83e-05	0.00575445
Human	neurons	TTYH2	19.4456	-1.40929	0.313081	-4.50135	6.75e-06	0.00118357
Human	neurons	P2RX3	171.191	-1.37055	0.331706	-4.13182	3.6e-05	0.00397581
Human	neurons	SRCAP	90.3008	-1.37048	0.430418	-3.18407	0.0014522	0.0396135
Human	neurons	ZC3H3	40.2106	-1.36702	0.360372	-3.79335	0.000149	0.00967261
Human	neurons	SREBF2	160.041	-1.35813	0.294189	-4.61653	3.9e-06	0.000841
Human	neurons	DHCR24	700.632	-1.35497	0.273278	-4.9582	7.11e-07	0.000234
Human	neurons	AC027228.2	20.2341	-1.35193	0.404635	-3.3411	0.000834	0.029175
Human	neurons	SCAMP4	14.4909	-1.34315	0.304551	-4.41028	1.03e-05	0.00155997
Human	neurons	AC010931.2	10.0594	-1.34299	0.356629	-3.7658	0.000166	0.0102369
Human	neurons	SCD	888.546	-1.34064	0.2137	-6.27348	3.53e-10	9.28e-07
Human	neurons	TMEM97	218.792	-1.3373	0.211842	-6.3127	2.74e-10	9.01e-07
Human	neurons	ACOT1	7.7009	-1.33188	0.421081	-3.163	0.00156154	0.0415547
Human	neurons	POMK	65.9035	-1.32679	0.356846	-3.71811	0.000201	0.0118859
Human	neurons	TGFB3	23.6762	-1.32609	0.322487	-4.11209	3.92e-05	0.00422504
Human	neurons	MGRN1	91.8761	-1.31775	0.377088	-3.49454	0.000475	0.0202095
Human	neurons	FP236383.2	28871.9	-1.31265	0.338989	-3.87226	0.000108	0.00770413
Human	neurons	FP236383.3	28871.9	-1.31265	0.338989	-3.87226	0.000108	0.00770413
Human	neurons	FP671120.3	28871.9	-1.31265	0.338989	-3.87226	0.000108	0.00770413
Human	neurons	MVP	67.0462	-1.30994	0.395922	-3.30858	0.000938	0.0309434
Human	neurons	ASIC4	24.5879	-1.30748	0.326989	-3.99855	6.37e-05	0.00544035
Human	neurons	THSD7B	262.842	-1.30249	0.233158	-5.58631	2.32e-08	1.52e-05
Human	neurons	DBN1	203.987	-1.29792	0.372666	-3.48281	0.000496	0.0205512
Human	neurons	ENO3	8.12287	-1.27796	0.384263	-3.32574	0.000882	0.0299177
Human	neurons	LZTS1	106.873	-1.27698	0.324143	-3.93956	8.16e-05	0.00662413
Human	neurons	DGCR2	196.594	-1.26755	0.395198	-3.20738	0.00133952	0.0374602
Human	neurons	GAS2	11.5188	-1.26426	0.411985	-3.06871	0.00214988	0.0491619
Human	neurons	CIC	19.5338	-1.25219	0.308692	-4.05644	4.98e-05	0.00471226
Human	neurons	OLMALINC	12.8592	-1.22438	0.298451	-4.10245	4.09e-05	0.00431807
Human	neurons	SDK1	26.9532	-1.21886	0.282784	-4.31021	1.63e-05	0.00225699
Human	neurons	CORO7	74.0718	-1.21748	0.335484	-3.62902	0.000284	0.0145525
Human	neurons	CDH12	47.4175	-1.21679	0.341763	-3.56032	0.00037	0.0175786
Human	neurons	STK11IP	26.7225	-1.21583	0.295399	-4.11591	3.86e-05	0.00418996
Human	neurons	LRRC55	13.8452	-1.21412	0.339956	-3.5714	0.000355	0.0172246
Human	neurons	RASD1	12.6658	-1.21412	0.351712	-3.45202	0.000556	0.0221651
Human	neurons	KCNB2	22.0805	-1.20369	0.317563	-3.7904	0.00015	0.00969213
Human	neurons	DHCR7	363.271	-1.20209	0.262393	-4.58128	4.62e-06	0.000897
Human	neurons	JUP	145.106	-1.19902	0.363069	-3.30247	0.000958	0.0311081
Human	neurons	FP671120.4	238.234	-1.19035	0.370802	-3.21021	0.0013264	0.0374602
Human	neurons	MED12	59.7044	-1.18552	0.320482	-3.6992	0.000216	0.0125254
Human	neurons	SFRP1	55.6652	-1.1665	0.284413	-4.10144	4.11e-05	0.00431807
Human	neurons	PRRC2A	61.3919	-1.15891	0.355252	-3.26223	0.00110539	0.0341554
Human	neurons	GAA	65.5601	-1.15116	0.352878	-3.26219	0.00110557	0.0341554
Human	neurons	PKDCC	15.6954	-1.15071	0.345323	-3.33227	0.000861	0.0297828
Human	neurons	PLA2G6	11.9278	-1.14694	0.336587	-3.40757	0.000655	0.0245917
Human	neurons	IFT140	42.307	-1.13637	0.371569	-3.0583	0.00222596	0.049936
Human	neurons	MAPK7	15.383	-1.13313	0.317971	-3.56363	0.000366	0.0174214
Human	neurons	HCFC1	127.846	-1.13191	0.304157	-3.72147	0.000198	0.0118354
Human	neurons	ZNF574	60.6527	-1.10228	0.271034	-4.06695	4.76e-05	0.00471041
Human	neurons	BCORL1	18.6697	-1.1016	0.357518	-3.08125	0.00206133	0.0482407
Human	neurons	NDST4	13.9738	-1.10143	0.318664	-3.45639	0.000547	0.0220374
Human	neurons	MICAL1	79.8418	-1.09859	0.287382	-3.82277	0.000132	0.00908246
Human	neurons	AL031282.2	10.1694	-1.09603	0.296568	-3.69573	0.000219	0.0125563
Human	neurons	FAM212A	9.03691	-1.09532	0.299005	-3.66321	0.000249	0.0135305
Human	neurons	MAP3K12	27.7592	-1.08385	0.337064	-3.21556	0.00130189	0.0371251
Human	neurons	SLC2A6	74.8033	-1.08262	0.35039	-3.08977	0.00200314	0.047686
Human	neurons	RNF26	56.0462	-1.08198	0.298089	-3.62973	0.000284	0.0145525
Human	neurons	ARID3B	134.681	-1.07285	0.31699	-3.38449	0.000713	0.0259683
Human	neurons	ZEB2	150.165	-1.07229	0.311167	-3.44601	0.000569	0.0223925
Human	neurons	EPHB1	126.347	-1.06943	0.289607	-3.69271	0.000222	0.0125724
Human	neurons	STARD9	36.6765	-1.0514	0.206759	-5.08515	3.67e-07	0.000131
Human	neurons	PARM1	252.52	-1.03969	0.294311	-3.53263	0.000411	0.0186003
Human	neurons	GRM2	39.958	-1.02654	0.327588	-3.13364	0.00172655	0.043432
Human	neurons	ARMC5	24.0152	-1.02478	0.317556	-3.22708	0.00125062	0.0360539
Human	neurons	EHD1	70.9613	-1.02474	0.328628	-3.11822	0.00181944	0.0449593
Human	neurons	C10orf76	48.0702	-1.0209	0.303992	-3.35831	0.000784	0.0280141
Human	neurons	MOB3A	58.6492	-1.01916	0.243439	-4.18649	2.83e-05	0.00335515
Human	neurons	DLL3	31.7028	-1.01693	0.267349	-3.80376	0.000143	0.00955877
Human	neurons	PCAT7	10.1643	-1.01681	0.316493	-3.21274	0.00131474	0.0373296
Human	neurons	CHTF8	80.5525	-1.01559	0.280453	-3.62126	0.000293	0.0148807
Human	neurons	MVK	55.2229	-1.01333	0.220779	-4.58979	4.44e-06	0.000884
Human	neurons	DPYSL5	449.734	-1.00745	0.302807	-3.32703	0.000878	0.0298938
Human	neurons	PCSK2	40.3765	-0.995961	0.254873	-3.90768	9.32e-05	0.00704049
Human	neurons	TOP3B	32.3154	-0.995011	0.305749	-3.25434	0.00113655	0.0345061
Human	neurons	TSC2	107.135	-0.993228	0.313372	-3.16949	0.00152709	0.0409695
Human	neurons	SCML2	33.8612	-0.991685	0.286357	-3.46311	0.000534	0.0216871
Human	neurons	FNDC5	30.0603	-0.987162	0.294645	-3.35034	0.000807	0.0284563
Human	neurons	TSPAN14	101.152	-0.98547	0.216726	-4.54708	5.44e-06	0.000978
Human	neurons	SCAF4	55.5815	-0.983806	0.25127	-3.91534	9.03e-05	0.00695434
Human	neurons	CHRNA7	65.8404	-0.983161	0.18809	-5.22709	1.72e-07	7.3e-05
Human	neurons	MDC1	38.106	-0.980806	0.303898	-3.22741	0.00124914	0.0360539
Human	neurons	PLEKHM1	33.1755	-0.980555	0.296192	-3.31054	0.000931	0.0309122
Human	neurons	ELL	10.6348	-0.978129	0.319377	-3.06262	0.00219411	0.0494035
Human	neurons	BTN2A2	18.5147	-0.974179	0.304238	-3.20203	0.00136462	0.0377338
Human	neurons	FBLN1	22.2466	-0.97378	0.293787	-3.31458	0.000918	0.0305456
Human	neurons	CRHBP	27.4884	-0.973088	0.27463	-3.54327	0.000395	0.0182571
Human	neurons	LHFP	332.724	-0.964398	0.244647	-3.942	8.08e-05	0.00659786
Human	neurons	PLEC	69.4849	-0.959395	0.270796	-3.54286	0.000396	0.0182571
Human	neurons	TNKS1BP1	33.7857	-0.953267	0.3091	-3.08401	0.00204233	0.0479982
Human	neurons	RAB11B	36.1824	-0.951383	0.260819	-3.64768	0.000265	0.0139409
Human	neurons	PCYT1B	43.7776	-0.944021	0.281004	-3.35946	0.000781	0.0279739
Human	neurons	GFRA1	138.603	-0.943392	0.213707	-4.41442	1.01e-05	0.00154815
Human	neurons	AGT	146.291	-0.940078	0.306632	-3.06582	0.00217074	0.049201
Human	neurons	NPHP4	40.73	-0.938263	0.304626	-3.08005	0.00206966	0.0482407
Human	neurons	ITGA7	67.0134	-0.937114	0.305873	-3.06374	0.0021859	0.0493742
Human	neurons	HDAC5	139.356	-0.931414	0.298374	-3.12163	0.0017985	0.0445256
Human	neurons	CBX5	1747.28	-0.913319	0.297435	-3.07065	0.0021359	0.0491619
Human	neurons	PPDPF	21.2255	-0.910906	0.280639	-3.24583	0.00117109	0.0348307
Human	neurons	AP3B2	142.859	-0.91088	0.277707	-3.28001	0.00103804	0.0328863
Human	neurons	FANCE	9.8751	-0.902489	0.285529	-3.16076	0.0015736	0.0416528
Human	neurons	INSIG1	195.212	-0.902402	0.232453	-3.88209	0.000104	0.00752178
Human	neurons	CPXM1	34.128	-0.896463	0.254734	-3.51921	0.000433	0.0190301
Human	neurons	RIPOR2	28.828	-0.896323	0.284235	-3.15346	0.00161346	0.0420771
Human	neurons	SH2D3C	39.3264	-0.895041	0.248382	-3.60349	0.000314	0.0157392
Human	neurons	MED16	68.1574	-0.886304	0.281654	-3.14678	0.00165079	0.0422704
Human	neurons	SEMA6A	140.408	-0.882904	0.211514	-4.17421	2.99e-05	0.00347867
Human	neurons	PIAS4	28.5324	-0.881894	0.285089	-3.0934	0.00197879	0.0473829
Human	neurons	HMGCR	1263.88	-0.879359	0.175425	-5.01273	5.37e-07	0.000181
Human	neurons	VWC2L	12.7823	-0.877488	0.280689	-3.12619	0.00177088	0.0442585
Human	neurons	DNAL4	31.7294	-0.87342	0.253526	-3.44508	0.000571	0.0224024
Human	neurons	FADS1	272	-0.872572	0.209834	-4.1584	3.2e-05	0.00366355
Human	neurons	MIAT	698.879	-0.870422	0.259426	-3.35519	0.000793	0.0281789
Human	neurons	UBAP2L	312.381	-0.865816	0.282186	-3.06824	0.00215323	0.0491619
Human	neurons	RPS6KB2	23.4241	-0.865482	0.275859	-3.13741	0.00170446	0.0430902
Human	neurons	CU633967.1	64.7249	-0.854898	0.232909	-3.67053	0.000242	0.0133138
Human	neurons	MUS81	72.103	-0.85383	0.260132	-3.28229	0.00102967	0.0328575
Human	neurons	PCIF1	133.609	-0.853659	0.217051	-3.93298	8.39e-05	0.00672511
Human	neurons	RGMA	25.0725	-0.852031	0.270383	-3.15121	0.00162598	0.0420771
Human	neurons	TAPBP	114.082	-0.851965	0.263555	-3.23259	0.00122675	0.0355218
Human	neurons	UNC13B	171.012	-0.851537	0.17857	-4.76864	1.85e-06	0.000498
Human	neurons	CNTFR	28.3122	-0.851217	0.262046	-3.24835	0.00116078	0.0347181
Human	neurons	CPLX2	65.0923	-0.844552	0.239267	-3.52974	0.000416	0.0186418
Human	neurons	RBM10	115.595	-0.844303	0.275297	-3.06688	0.00216307	0.0491928
Human	neurons	TRERF1	27.4537	-0.843077	0.236515	-3.56459	0.000364	0.0174209
Human	neurons	PER1	15.3379	-0.841694	0.262358	-3.20818	0.00133576	0.0374602
Human	neurons	RALY	46.8478	-0.840937	0.233325	-3.60414	0.000313	0.0157392
Human	neurons	SYMPK	33.6601	-0.840409	0.266985	-3.14778	0.00164515	0.0422406
Human	neurons	ZNF142	53.1359	-0.839732	0.268801	-3.124	0.00178413	0.0443604
Human	neurons	AMOTL2	89.99	-0.838754	0.222378	-3.77175	0.000162	0.0101433
Human	neurons	SERPING1	62.6086	-0.836205	0.213834	-3.91054	9.21e-05	0.00703848
Human	neurons	ST6GAL1	129.991	-0.83417	0.233998	-3.56487	0.000364	0.0174209
Human	neurons	ZNF562	84.2167	-0.833994	0.250468	-3.32974	0.000869	0.029803
Human	neurons	SMPD4	107.428	-0.833981	0.256041	-3.25722	0.00112511	0.034397
Human	neurons	DACH1	52.791	-0.825769	0.214041	-3.858	0.000114	0.00803648
Human	neurons	NPR2	28.0573	-0.824332	0.18135	-4.54552	5.48e-06	0.000978
Human	neurons	MIR4697HG	39.0272	-0.81251	0.238321	-3.40931	0.000651	0.0245917
Human	neurons	KLF12	101.449	-0.809931	0.206035	-3.93105	8.46e-05	0.00673849
Human	neurons	ZMAT1	25.8972	-0.805983	0.258922	-3.11284	0.00185296	0.0454745
Human	neurons	ATN1	39.031	-0.80529	0.233907	-3.44278	0.000576	0.022527
Human	neurons	CECR2	43.1386	-0.804861	0.231132	-3.48226	0.000497	0.0205512
Human	neurons	C17orf62	163.342	-0.803447	0.211581	-3.79736	0.000146	0.00962847
Human	neurons	AKT2	36.0585	-0.802911	0.255628	-3.14094	0.00168409	0.0428222
Human	neurons	SP2	18.5253	-0.802858	0.246345	-3.25908	0.00111776	0.0342635
Human	neurons	NAA60	71.5533	-0.794608	0.24778	-3.20691	0.00134168	0.0374602
Human	neurons	C4orf48	38.934	-0.794463	0.248452	-3.19765	0.0013855	0.038184
Human	neurons	JAG2	20.7988	-0.791653	0.213201	-3.71318	0.000205	0.0120654
Human	neurons	KLF7	277.754	-0.791038	0.181701	-4.35352	1.34e-05	0.00192352
Human	neurons	G6PD	26.5353	-0.788848	0.243794	-3.23572	0.00121338	0.0352901
Human	neurons	CACFD1	66.2982	-0.782091	0.230033	-3.39991	0.000674	0.0248216
Human	neurons	NMNAT2	248.665	-0.778216	0.152332	-5.10869	3.24e-07	0.000122
Human	neurons	ZDHHC5	26.8042	-0.770987	0.239266	-3.2223	0.00127166	0.036458
Human	neurons	FUS	250.775	-0.767265	0.227653	-3.37032	0.000751	0.0270413
Human	neurons	RNF214	27.2832	-0.757564	0.245607	-3.08446	0.00203925	0.0479982
Human	neurons	ZNF664	146.003	-0.756552	0.229233	-3.30036	0.000966	0.0311893
Human	neurons	IFFO1	19.2313	-0.751711	0.19917	-3.77421	0.000161	0.0101174
Human	neurons	NET1	29.5024	-0.747217	0.232142	-3.21879	0.00128732	0.0367894
Human	neurons	C14orf132	428.296	-0.74653	0.21646	-3.44881	0.000563	0.0222954
Human	neurons	DAPK1	141.43	-0.744048	0.225542	-3.29894	0.000971	0.0312707
Human	neurons	INTS11	94.9678	-0.743347	0.207468	-3.58295	0.00034	0.0167274
Human	neurons	ZDHHC9	241.528	-0.739047	0.201641	-3.66516	0.000247	0.0134932
Human	neurons	SMAD1	54.3088	-0.738593	0.202651	-3.64466	0.000268	0.0140012
Human	neurons	ACSS2	60.3384	-0.733897	0.192342	-3.81559	0.000136	0.00921677
Human	neurons	ACACA	201.072	-0.733149	0.207462	-3.5339	0.000409	0.0186003
Human	neurons	NPIPB5	81.7225	-0.732767	0.228503	-3.20681	0.00134214	0.0374602
Human	neurons	CPSF7	56.1931	-0.730549	0.206811	-3.53245	0.000412	0.0186003
Human	neurons	SRRM4	142.724	-0.727734	0.196246	-3.70828	0.000209	0.0122465
Human	neurons	EPS8L1	34.1547	-0.727236	0.236239	-3.0784	0.00208116	0.0483668
Human	neurons	ZSCAN12	32.9327	-0.716145	0.211194	-3.39093	0.000697	0.0254357
Human	neurons	DUSP6	235.116	-0.711584	0.205067	-3.47001	0.00052	0.0212477
Human	neurons	PIK3R3	365.172	-0.707376	0.213829	-3.30814	0.000939	0.0309434
Human	neurons	TMEM169	129.058	-0.706618	0.170703	-4.13946	3.48e-05	0.00387839
Human	neurons	PCYT2	23.3164	-0.706573	0.186553	-3.78752	0.000152	0.00975754
Human	neurons	GRIPAP1	142.157	-0.706472	0.23023	-3.06855	0.00215103	0.0491619
Human	neurons	ALG12	58.5347	-0.706366	0.204434	-3.45522	0.00055	0.0220374
Human	neurons	PLXNA3	89.467	-0.705437	0.212357	-3.32194	0.000894	0.0300558
Human	neurons	MCRIP1	148.803	-0.699154	0.221912	-3.15059	0.0016294	0.0420812
Human	neurons	OPA3	35.4026	-0.689127	0.220603	-3.12384	0.00178508	0.0443604
Human	neurons	ZBED1	72.5489	-0.689071	0.195162	-3.53076	0.000414	0.0186418
Human	neurons	MAML3	74.3219	-0.688404	0.209224	-3.29027	0.0010009	0.0320923
Human	neurons	ST3GAL1	45.2049	-0.678072	0.212981	-3.18372	0.00145393	0.0396135
Human	neurons	HDAC6	168.724	-0.672957	0.219629	-3.06406	0.00218355	0.0493742
Human	neurons	FDFT1	782.534	-0.670347	0.157053	-4.2683	1.97e-05	0.00259797
Human	neurons	ENOX1	61.3946	-0.670208	0.17644	-3.7985	0.000146	0.00962847
Human	neurons	NUP62	73.0639	-0.6688	0.187115	-3.57428	0.000351	0.0170992
Human	neurons	STXBP1	734.607	-0.667959	0.215132	-3.10489	0.00190352	0.0461693
Human	neurons	ACTB	8300.09	-0.667214	0.205134	-3.25257	0.00114365	0.0346367
Human	neurons	ACLY	901.826	-0.666869	0.19448	-3.42898	0.000606	0.023288
Human	neurons	NPC1	68.4892	-0.664937	0.189728	-3.50469	0.000457	0.0197686
Human	neurons	DNMT3A	50.241	-0.664865	0.203541	-3.26649	0.00108888	0.0339204
Human	neurons	DDX39B	241.6	-0.663317	0.206629	-3.21018	0.0013265	0.0374602
Human	neurons	TRAF4	23.9759	-0.662083	0.202401	-3.27115	0.00107113	0.0336462
Human	neurons	MIEF2	38.9607	-0.657923	0.208245	-3.15938	0.00158107	0.0416528
Human	neurons	AFAP1	152.822	-0.656329	0.180339	-3.63942	0.000273	0.0141981
Human	neurons	SPSB3	72.8945	-0.649182	0.160108	-4.05465	5.02e-05	0.00471469
Human	neurons	HNRNPA1	1084.61	-0.644128	0.135769	-4.74429	2.09e-06	0.000529
Human	neurons	NARFL	45.7437	-0.643461	0.18837	-3.41594	0.000636	0.0242197
Human	neurons	STK35	45.3602	-0.639488	0.205682	-3.10911	0.00187652	0.0457675
Human	neurons	PRPF6	195.863	-0.637748	0.190736	-3.34362	0.000827	0.0290668
Human	neurons	H3F3A	931.04	-0.628029	0.10498	-5.98235	2.2e-09	2.63e-06
Human	neurons	ZKSCAN1	299.591	-0.625897	0.202599	-3.08935	0.00200596	0.047686
Human	neurons	LRCH3	141.425	-0.622794	0.159615	-3.90185	9.55e-05	0.00708997
Human	neurons	LNPEP	98.4153	-0.621977	0.158876	-3.91485	9.05e-05	0.00695434
Human	neurons	ITFG2	48.1803	-0.616003	0.197587	-3.11762	0.00182317	0.0449671
Human	neurons	PPM1G	238.534	-0.606958	0.175278	-3.46284	0.000535	0.0216871
Human	neurons	NSDHL	120.625	-0.605786	0.148088	-4.09071	4.3e-05	0.00441686
Human	neurons	MMAB	79.7574	-0.605672	0.149207	-4.05928	4.92e-05	0.00471041
Human	neurons	PGD	385.328	-0.600375	0.162899	-3.68555	0.000228	0.0127659
Human	neurons	H2AFY2	82.8769	-0.597667	0.171033	-3.49446	0.000475	0.0202095
Human	neurons	POLR2J3	153.428	-0.596703	0.171434	-3.48066	0.0005	0.0205512
Human	neurons	ZNF250	74.8868	-0.594739	0.170801	-3.48206	0.000498	0.0205512
Human	neurons	ABCD4	89.1228	-0.593827	0.149242	-3.97895	6.92e-05	0.00578676
Human	neurons	PDAP1	65.8454	-0.5929	0.189219	-3.13341	0.0017279	0.043432
Human	neurons	GPR161	98.0529	-0.591412	0.153522	-3.85229	0.000117	0.00813914
Human	neurons	NEFL	5985.44	-0.590386	0.191903	-3.07648	0.00209464	0.0485645
Human	neurons	PUM1	183.017	-0.588721	0.180097	-3.26891	0.00107962	0.0337117
Human	neurons	NHEJ1	27.72	-0.582482	0.18953	-3.0733	0.00211707	0.0489168
Human	neurons	DHTKD1	58.0417	-0.581402	0.169518	-3.42974	0.000604	0.023288
Human	neurons	PLEKHA5	139.04	-0.57392	0.159345	-3.60175	0.000316	0.0157392
Human	neurons	CEP68	123.81	-0.570631	0.161691	-3.52914	0.000417	0.0186418
Human	neurons	NINL	66.3367	-0.564928	0.1709	-3.3056	0.000948	0.0309924
Human	neurons	SQLE	542.417	-0.560064	0.180227	-3.10754	0.00188651	0.0459261
Human	neurons	RTL8A	116.938	-0.555147	0.116832	-4.75166	2.02e-06	0.00052
Human	neurons	CHD4	425.686	-0.551996	0.150994	-3.65576	0.000256	0.0137625
Human	neurons	DCTN2	399.62	-0.545184	0.138589	-3.93381	8.36e-05	0.00672511
Human	neurons	INPP5K	51.1848	-0.544747	0.163721	-3.32729	0.000877	0.0298938
Human	neurons	KDM5B	354.868	-0.540899	0.128943	-4.19488	2.73e-05	0.00326274
Human	neurons	ACTR1A	504.611	-0.537615	0.173606	-3.09676	0.0019565	0.0471065
Human	neurons	KCNQ1OT1	338.741	-0.537138	0.113984	-4.7124	2.45e-06	0.000588
Human	neurons	ANKZF1	86.6416	-0.535784	0.132578	-4.04127	5.32e-05	0.00491973
Human	neurons	NAGA	52.2867	-0.53429	0.169808	-3.14643	0.00165275	0.0422704
Human	neurons	ATF7	73.6998	-0.533605	0.149144	-3.57777	0.000347	0.0169351
Human	neurons	TACC2	107.586	-0.52942	0.156947	-3.37325	0.000743	0.0269032
Human	neurons	PCBP2	110.113	-0.526021	0.143527	-3.66497	0.000247	0.0134932
Human	neurons	HNRNPM	324.009	-0.523028	0.16146	-3.23938	0.00119791	0.03519
Human	neurons	GZF1	53.7548	-0.515911	0.156106	-3.30487	0.00095	0.0309962
Human	neurons	UBIAD1	60.6503	-0.511331	0.159138	-3.21313	0.00131295	0.0373296
Human	neurons	SMARCB1	134.917	-0.503529	0.155557	-3.23694	0.0012082	0.0352666
Human	neurons	ATAD2B	44.7872	-0.496504	0.158179	-3.13887	0.001696	0.0429587
Human	neurons	PMM1	91.2148	-0.494804	0.140461	-3.52271	0.000427	0.018907
Human	neurons	TMTC4	140.779	-0.493476	0.160931	-3.06639	0.00216664	0.0491928
Human	neurons	ZSCAN21	37.1082	-0.488176	0.147876	-3.30126	0.000963	0.0311655
Human	neurons	GALT	74.1303	-0.480773	0.118131	-4.06982	4.7e-05	0.00471041
Human	neurons	MED1	62.0361	-0.477142	0.151897	-3.14122	0.00168247	0.0428222
Human	neurons	PTK2	165.426	-0.476262	0.14305	-3.32935	0.000871	0.029803
Human	neurons	CDH10	199.634	-0.474454	0.151366	-3.13447	0.00172165	0.043432
Human	neurons	RIOK3	228.978	-0.467627	0.139062	-3.36273	0.000772	0.0277201
Human	neurons	POGK	124.278	-0.465944	0.146838	-3.17319	0.00150773	0.0406994
Human	neurons	VPS28	171.487	-0.460932	0.141781	-3.251	0.00115	0.0346367
Human	neurons	GPAT4	175.767	-0.460037	0.135224	-3.40203	0.000669	0.0247956
Human	neurons	SIPA1L2	118.219	-0.459043	0.139856	-3.28227	0.00102976	0.0328575
Human	neurons	SEC24B	67.9862	-0.455913	0.146576	-3.11043	0.00186818	0.0456489
Human	neurons	CS	378.761	-0.450454	0.1415	-3.18342	0.00145545	0.0396135
Human	neurons	NONO	660.273	-0.448657	0.144593	-3.10289	0.00191641	0.0463963
Human	neurons	TRAK1	184.608	-0.448328	0.144355	-3.10574	0.00189802	0.0461208
Human	neurons	ELOVL5	278.109	-0.43904	0.117756	-3.7284	0.000193	0.0116204
Human	neurons	PMVK	56.7542	-0.42953	0.132163	-3.25	0.00115403	0.0346367
Human	neurons	TMEM175	57.6538	-0.424184	0.128215	-3.30838	0.000938	0.0309434
Human	neurons	YEATS2	109.846	-0.4217	0.128724	-3.27601	0.00105285	0.0332712
Human	neurons	TINF2	112.628	-0.397074	0.116597	-3.40554	0.00066	0.0246611
Human	neurons	EEF1A1	6914.21	-0.386667	0.125243	-3.08734	0.00201956	0.0478363
Human	neurons	CLTA	202.053	-0.360577	0.113222	-3.1847	0.00144905	0.0396135
Human	neurons	LPIN1	125.895	-0.357932	0.11328	-3.15972	0.00157922	0.0416528
Human	neurons	GPATCH8	117.501	-0.351533	0.107866	-3.25898	0.00111814	0.0342635
Human	neurons	EIF1	1035.21	-0.327345	0.0811956	-4.03155	5.54e-05	0.0049891
Human	neurons	ARF5	217.838	-0.308752	0.0813423	-3.79572	0.000147	0.00962847
Human	neurons	MAP4	787.305	-0.302917	0.0909197	-3.3317	0.000863	0.0297828
Human	neurons	PGAM1	988.81	0.280672	0.0860049	3.26344	0.00110067	0.0341554
Human	neurons	PGRMC1	706.691	0.300778	0.0792358	3.79598	0.000147	0.00962847
Human	neurons	CLCN3	268.839	0.327231	0.0865344	3.78151	0.000156	0.00989944
Human	neurons	NDFIP1	880.783	0.336972	0.0835323	4.03404	5.48e-05	0.00498738
Human	neurons	REV3L	173.258	0.338682	0.0996048	3.40026	0.000673	0.0248216
Human	neurons	BNIP3	158.234	0.349353	0.108978	3.20574	0.00134716	0.0375208
Human	neurons	CD200	472.024	0.361521	0.112916	3.20168	0.00136629	0.0377338
Human	neurons	PTPN11	107.826	0.380443	0.119623	3.18036	0.00147094	0.0399524
Human	neurons	MAPK9	75.0658	0.39854	0.1299	3.06804	0.00215467	0.0491619
Human	neurons	NSF	1018.1	0.399924	0.123128	3.24804	0.00116202	0.0347181
Human	neurons	GFPT1	245.597	0.418289	0.132377	3.15983	0.00157859	0.0416528
Human	neurons	MT-CO1	11512	0.420049	0.132906	3.16049	0.00157504	0.0416528
Human	neurons	NAP1L3	1002.63	0.423543	0.130612	3.24275	0.00118381	0.0350504
Human	neurons	PAQR3	94.9226	0.444701	0.135581	3.27997	0.00103817	0.0328863
Human	neurons	NUFIP2	54.7636	0.450925	0.146911	3.06938	0.00214505	0.0491619
Human	neurons	PITPNA	97.9815	0.454468	0.11643	3.90337	9.49e-05	0.00708997
Human	neurons	DDHD1	100.827	0.456687	0.117008	3.90305	9.5e-05	0.00708997
Human	neurons	KLF3	68.6254	0.464752	0.139893	3.32219	0.000893	0.0300558
Human	neurons	ATP6AP2	1061.31	0.469449	0.130334	3.60191	0.000316	0.0157392
Human	neurons	LINC00665	66.9636	0.469699	0.141598	3.31713	0.000909	0.0303449
Human	neurons	KCNJ6	258.55	0.470175	0.150182	3.1307	0.00174388	0.04375
Human	neurons	REEP5	878.298	0.492106	0.123005	4.0007	6.32e-05	0.00544035
Human	neurons	SCAMP1	284.652	0.497209	0.10384	4.78822	1.68e-06	0.000467
Human	neurons	ELMO1	194.691	0.497574	0.140549	3.54022	0.0004	0.0183125
Human	neurons	DKK3	362.145	0.521708	0.160289	3.2548	0.00113473	0.0345061
Human	neurons	MT-ND3	503.371	0.527952	0.139903	3.77369	0.000161	0.0101174
Human	neurons	NDFIP2	172.236	0.533253	0.160613	3.32012	0.0009	0.0301753
Human	neurons	RNF6	109.903	0.537776	0.152783	3.51986	0.000432	0.0190301
Human	neurons	LPGAT1	70.1581	0.540704	0.143496	3.76808	0.000165	0.010201
Human	neurons	AKR1C2	79.8268	0.542058	0.160631	3.37455	0.000739	0.02685
Human	neurons	IDH3A	238.415	0.548084	0.125518	4.36659	1.26e-05	0.00184341
Human	neurons	GPR85	127.738	0.560677	0.163301	3.4334	0.000596	0.0232495
Human	neurons	STAM2	63.9119	0.560815	0.181069	3.09724	0.00195331	0.0471065
Human	neurons	GSKIP	109.958	0.561261	0.183439	3.05966	0.00221587	0.0497946
Human	neurons	DNER	315.413	0.569856	0.184956	3.08104	0.00206281	0.0482407
Human	neurons	CARD19	35.7192	0.575397	0.18418	3.1241	0.0017835	0.0443604
Human	neurons	SIKE1	94.9346	0.57563	0.155356	3.70524	0.000211	0.0122846
Human	neurons	TRIQK	68.5678	0.575819	0.157517	3.6556	0.000257	0.0137625
Human	neurons	SLC6A15	258.874	0.580155	0.144175	4.02395	5.72e-05	0.00508341
Human	neurons	SEL1L	88.4849	0.585874	0.145029	4.03972	5.35e-05	0.00491973
Human	neurons	RFK	258.441	0.593131	0.111162	5.33573	9.52e-08	4.81e-05
Human	neurons	TMEM17	52.4481	0.596424	0.183906	3.2431	0.00118237	0.0350504
Human	neurons	NUDCD1	60.696	0.601093	0.15336	3.91949	8.87e-05	0.00690417
Human	neurons	PLA2G12A	97.638	0.60111	0.181122	3.31881	0.000904	0.0302393
Human	neurons	NAP1L2	201.031	0.607236	0.173316	3.50363	0.000459	0.0197818
Human	neurons	PRKAA2	46.9135	0.60929	0.197936	3.07822	0.00208243	0.0483668
Human	neurons	FAM69A	120.159	0.61014	0.17178	3.55187	0.000383	0.0180231
Human	neurons	AMER2	110.166	0.614416	0.195515	3.14256	0.00167479	0.042751
Human	neurons	IL1RAP	123.306	0.618306	0.198598	3.11336	0.00184969	0.0454745
Human	neurons	SORL1	33.4079	0.623071	0.191917	3.24656	0.00116808	0.0348198
Human	neurons	CABLES2	30.3611	0.631484	0.167472	3.77068	0.000163	0.0101433
Human	neurons	GRIA2	180.726	0.634311	0.150731	4.20825	2.57e-05	0.00316192
Human	neurons	WASF3	73.4615	0.644343	0.157224	4.09824	4.16e-05	0.00431918
Human	neurons	PPAT	116.193	0.657444	0.161778	4.06386	4.83e-05	0.00471041
Human	neurons	TRNT1	112.011	0.663709	0.203475	3.26187	0.00110682	0.0341554
Human	neurons	DDX25	59.2432	0.667791	0.21044	3.1733	0.00150715	0.0406994
Human	neurons	UGCG	96.6266	0.669397	0.179375	3.73183	0.00019	0.011516
Human	neurons	PDCD2	39.2669	0.686607	0.208569	3.29198	0.000995	0.0319759
Human	neurons	CCPG1	171.925	0.694694	0.198473	3.5002	0.000465	0.0199214
Human	neurons	STS	30.5178	0.715394	0.194375	3.68048	0.000233	0.0128825
Human	neurons	NBEA	306.816	0.717928	0.103273	6.95177	3.61e-12	2.37e-08
Human	neurons	ENOX2	51.3593	0.728435	0.184096	3.95681	7.6e-05	0.00628
Human	neurons	SKAP2	72.5621	0.733136	0.200918	3.64893	0.000263	0.0139409
Human	neurons	GNG10	67.9156	0.740467	0.234975	3.15127	0.00162565	0.0420771
Human	neurons	NTM	93.2305	0.744889	0.170316	4.37357	1.22e-05	0.00182594
Human	neurons	OTUD6B	41.5308	0.746195	0.202685	3.68156	0.000232	0.0128825
Human	neurons	MAP2K4	85.3072	0.761637	0.227338	3.35024	0.000807	0.0284563
Human	neurons	STIM2	19.4983	0.786347	0.233285	3.37076	0.00075	0.0270413
Human	neurons	SLC2A13	31.6372	0.787353	0.24855	3.16778	0.00153608	0.041127
Human	neurons	CEP126	33.3735	0.788084	0.224497	3.51044	0.000447	0.0195065
Human	neurons	UBA6	164.779	0.792108	0.244739	3.23654	0.00120989	0.0352666
Human	neurons	CCDC126	47.4878	0.79214	0.231867	3.41635	0.000635	0.0242197
Human	neurons	SLF1	37.374	0.803484	0.260867	3.08006	0.0020696	0.0482407
Human	neurons	IL6ST	138.863	0.80527	0.198429	4.05822	4.94e-05	0.00471041
Human	neurons	MYO1B	72.0391	0.805835	0.171287	4.7046	2.54e-06	0.000588
Human	neurons	ARL4C	156.354	0.809714	0.126143	6.41899	1.37e-10	6.01e-07
Human	neurons	MT-CO3	2368.04	0.813686	0.212243	3.83375	0.000126	0.00873216
Human	neurons	WSCD1	47.2489	0.816577	0.232644	3.50999	0.000448	0.0195065
Human	neurons	AL450306.1	51.0132	0.817554	0.215971	3.78548	0.000153	0.00978989
Human	neurons	GCC2	100.421	0.824179	0.249232	3.30687	0.000943	0.0309924
Human	neurons	FAM216A	142.061	0.825692	0.223965	3.68669	0.000227	0.0127632
Human	neurons	CKAP2	95.5891	0.826998	0.266728	3.10053	0.00193174	0.0466814
Human	neurons	GLS	156.565	0.831944	0.247902	3.35593	0.000791	0.0281789
Human	neurons	SLC35F5	72.8283	0.834603	0.23567	3.54141	0.000398	0.018294
Human	neurons	RFLNB	24.7165	0.838654	0.240926	3.48096	0.0005	0.0205512
Human	neurons	STXBP5	77.771	0.840681	0.209733	4.00833	6.11e-05	0.0053236
Human	neurons	RAPH1	71.9929	0.852132	0.186336	4.57309	4.81e-06	0.000916
Human	neurons	MOCS2	168.303	0.857102	0.249722	3.43223	0.000599	0.0232495
Human	neurons	PLEKHD1	58.4063	0.871353	0.281914	3.09085	0.00199588	0.0476185
Human	neurons	RASSF8	15.729	0.874936	0.243733	3.58973	0.000331	0.0163596
Human	neurons	COG6	87.8039	0.894912	0.212162	4.21806	2.46e-05	0.00305595
Human	neurons	NLK	30.3768	0.897816	0.257623	3.485	0.000492	0.0205512
Human	neurons	CD36	715.894	0.899383	0.246467	3.6491	0.000263	0.0139409
Human	neurons	REXO2	143.049	0.919729	0.282983	3.25013	0.00115354	0.0346367
Human	neurons	ASIC2	31.6623	0.920057	0.185968	4.94739	7.52e-07	0.000235
Human	neurons	DPP10	70.5376	0.921501	0.202371	4.55352	5.28e-06	0.000978
Human	neurons	GAREM1	75.0145	0.924248	0.192751	4.79502	1.63e-06	0.000465
Human	neurons	FAM196A	60.2678	0.92567	0.207009	4.47163	7.76e-06	0.00124446
Human	neurons	EFR3A	30.2203	0.926492	0.28044	3.30371	0.000954	0.0310478
Human	neurons	ZNF680	19.6347	0.930427	0.266507	3.49119	0.000481	0.020392
Human	neurons	GLRB	116.163	0.939696	0.206409	4.55258	5.3e-06	0.000978
Human	neurons	SAT1	137.466	0.942722	0.248639	3.79153	0.00015	0.00969213
Human	neurons	PMEPA1	31.6163	0.954123	0.272605	3.50002	0.000465	0.0199214
Human	neurons	GPX3	157.433	0.974837	0.188357	5.17546	2.27e-07	9.06e-05
Human	neurons	GPR22	55.1014	0.998622	0.171393	5.82652	5.66e-09	4.96e-06
Human	neurons	MPC1	93.2442	1.00417	0.310019	3.23906	0.00119923	0.03519
Human	neurons	ZNF582-AS1	16.5695	1.00854	0.247583	4.07356	4.63e-05	0.00468202
Human	neurons	C2orf80	56.3256	1.012	0.297027	3.40709	0.000657	0.0245917
Human	neurons	CCND2	262.269	1.01443	0.32176	3.15275	0.00161743	0.0420771
Human	neurons	KCNQ3	75.9374	1.01736	0.198628	5.12193	3.02e-07	0.000117
Human	neurons	GABRG2	137.837	1.02273	0.174404	5.86413	4.51e-09	4.57e-06
Human	neurons	TMEM47	39.375	1.02352	0.253771	4.03325	5.5e-05	0.00498738
Human	neurons	ADAM9	225.851	1.02415	0.322935	3.17139	0.00151714	0.0407858
Human	neurons	LAPTM4B	84.602	1.02415	0.33386	3.06761	0.0021578	0.0491619
Human	neurons	CDK2AP1	65.1374	1.04217	0.255153	4.08451	4.42e-05	0.00450124
Human	neurons	SELENOM	38.8058	1.05123	0.332158	3.16484	0.00155167	0.0413757
Human	neurons	CPNE9	16.7775	1.0515	0.337813	3.11266	0.00185412	0.0454745
Human	neurons	ADGRG4	59.3076	1.05964	0.248302	4.26756	1.98e-05	0.00259797
Human	neurons	SHISA6	136.528	1.072	0.267334	4.00997	6.07e-05	0.00532206
Human	neurons	LGI2	145.55	1.07322	0.239862	4.47431	7.67e-06	0.00124414
Human	neurons	KRT18	96.8474	1.08667	0.285254	3.80947	0.000139	0.00938874
Human	neurons	KLHL5	84.5512	1.09788	0.239687	4.58048	4.64e-06	0.000897
Human	neurons	CYTOR	42.0926	1.10081	0.338193	3.25496	0.00113408	0.0345061
Human	neurons	ZMAT3	62.2327	1.11163	0.332809	3.34015	0.000837	0.0291978
Human	neurons	NABP1	36.5991	1.12917	0.358464	3.15003	0.00163254	0.0420812
Human	neurons	SERPINB2	19.3229	1.13117	0.35309	3.20363	0.00135708	0.0376661
Human	neurons	RPS27L	108.088	1.15101	0.353105	3.25969	0.00111536	0.0342635
Human	neurons	MIR100HG	106.022	1.15202	0.28961	3.97782	6.96e-05	0.00578676
Human	neurons	RAB31	36.276	1.15462	0.373147	3.09428	0.00197292	0.0473285
Human	neurons	NOV	12.1405	1.16426	0.37075	3.14029	0.00168783	0.0428344
Human	neurons	FAM81A	16.9178	1.17539	0.297244	3.9543	7.68e-05	0.00630681
Human	neurons	REEP3	46.45	1.17642	0.34583	3.40174	0.00067	0.0247956
Human	neurons	GTF2E2	11.0634	1.19303	0.36475	3.27081	0.0010724	0.0336462
Human	neurons	ITGB1	813.268	1.22037	0.382846	3.18764	0.00143439	0.0393663
Human	neurons	TSTD1	68.6457	1.23021	0.20162	6.1016	1.05e-09	1.51e-06
Human	neurons	SLC24A2	89.9202	1.24047	0.347811	3.56651	0.000362	0.0174206
Human	neurons	PON2	139.661	1.27449	0.375313	3.39581	0.000684	0.025126
Human	neurons	ZNF350	28.1212	1.27452	0.316284	4.02967	5.59e-05	0.004995
Human	neurons	PALLD	86.3343	1.2855	0.362384	3.54734	0.000389	0.0182054
Human	neurons	PTGER3	28.6342	1.29542	0.29327	4.41716	1e-05	0.00154667
Human	neurons	HEY1	47.8686	1.307	0.335797	3.89224	9.93e-05	0.0073354
Human	neurons	RCAN1	93.8859	1.31488	0.359784	3.65465	0.000258	0.0137625
Human	neurons	LAMA1	10.0318	1.3151	0.425792	3.08861	0.00201098	0.0477191
Human	neurons	GNG12	44.3591	1.31581	0.428788	3.06866	0.00215019	0.0491619
Human	neurons	TPD52L1	31.1746	1.32068	0.428161	3.08453	0.00203874	0.0479982
Human	neurons	TPBG	56.1168	1.3405	0.346303	3.8709	0.000108	0.00770533
Human	neurons	GSTO1	74.717	1.34464	0.331155	4.06046	4.9e-05	0.00471041
Human	neurons	ANXA5	200.445	1.35774	0.408299	3.32537	0.000883	0.0299177
Human	neurons	TAGLN2	107.879	1.3583	0.390339	3.47978	0.000502	0.0205512
Human	neurons	SERPINH1	87.954	1.36785	0.426306	3.2086	0.00133384	0.0374602
Human	neurons	TMEM263	203.76	1.3932	0.388084	3.58994	0.000331	0.0163596
Human	neurons	FGF13	2467.37	1.39387	0.227882	6.11663	9.56e-10	1.51e-06
Human	neurons	PARVB	46.8402	1.40622	0.298632	4.70887	2.49e-06	0.000588
Human	neurons	LDLRAD4	34.4337	1.40781	0.287837	4.89098	1e-06	0.0003
Human	neurons	EPCAM	20.8526	1.40867	0.446132	3.15752	0.00159119	0.0416689
Human	neurons	AP003476.1	25.4548	1.41524	0.412388	3.43182	0.0006	0.0232495
Human	neurons	BICC1	36.5546	1.43288	0.40291	3.55632	0.000376	0.0177842
Human	neurons	COL11A1	47.1769	1.43766	0.412254	3.48733	0.000488	0.0205512
Human	neurons	TAC1	3140.18	1.44712	0.274963	5.26297	1.42e-07	6.21e-05
Human	neurons	GPX8	46.5984	1.44957	0.463504	3.12742	0.0017635	0.0441579
Human	neurons	WWTR1	27.9249	1.45242	0.44416	3.27004	0.00107534	0.0336581
Human	neurons	HSPB1	77.3017	1.45715	0.410721	3.54779	0.000388	0.0182054
Human	neurons	ITGA11	14.915	1.45807	0.421929	3.45572	0.000549	0.0220374
Human	neurons	COL5A2	73.9727	1.46572	0.421114	3.48058	0.0005	0.0205512
Human	neurons	TGFBI	52.2662	1.48105	0.444849	3.32933	0.000871	0.029803
Human	neurons	CALU	655.497	1.48225	0.347815	4.26161	2.03e-05	0.00264169
Human	neurons	RWDD2B	51.1072	1.49631	0.47909	3.12324	0.00178873	0.0443672
Human	neurons	CHRNA6	20.8756	1.51105	0.3325	4.54452	5.51e-06	0.000978
Human	neurons	CSRP2	108.514	1.514	0.407135	3.71866	0.0002	0.0118859
Human	neurons	P4HA2	208.892	1.51443	0.429658	3.52473	0.000424	0.0188269
Human	neurons	LINC02172	37.2549	1.53089	0.355789	4.3028	1.69e-05	0.00226454
Human	neurons	FNDC3B	45.3147	1.5333	0.459495	3.33693	0.000847	0.0294116
Human	neurons	FGF2	12.2043	1.53401	0.377721	4.06121	4.88e-05	0.00471041
Human	neurons	TMEM45A	19.4187	1.5353	0.433204	3.54407	0.000394	0.0182571
Human	neurons	CDKN3	24.8735	1.56548	0.454143	3.4471	0.000567	0.0223693
Human	neurons	TPM1	382.274	1.58422	0.389745	4.06477	4.81e-05	0.00471041
Human	neurons	HTR2A	22.4814	1.60203	0.500102	3.20341	0.00135811	0.0376661
Human	neurons	NUS1	132.104	1.6055	0.379564	4.22985	2.34e-05	0.00295589
Human	neurons	SPARC	1761.71	1.61993	0.420254	3.85464	0.000116	0.00810444
Human	neurons	NOTCH2	51.5691	1.63543	0.461595	3.54299	0.000396	0.0182571
Human	neurons	CCDC80	43.177	1.64661	0.42648	3.86094	0.000113	0.00798325
Human	neurons	PLD5	15.0309	1.65159	0.3729	4.42904	9.47e-06	0.0014813
Human	neurons	PMP22	32.4965	1.68162	0.490942	3.4253	0.000614	0.0235371
Human	neurons	AC068282.1	12.2601	1.69749	0.53859	3.15173	0.00162304	0.0420771
Human	neurons	GPC4	28.1615	1.6988	0.529438	3.20869	0.00133343	0.0374602
Human	neurons	ZFP28	19.1753	1.70275	0.459411	3.70637	0.00021	0.0122842
Human	neurons	ZNF471	13.6132	1.7134	0.531779	3.22201	0.00127295	0.036458
Human	neurons	CALB2	13.9389	1.72291	0.493835	3.48883	0.000485	0.0205067
Human	neurons	IFIT1	12.242	1.73967	0.507116	3.43052	0.000602	0.023288
Human	neurons	ADGRG6	7.10097	1.78805	0.578492	3.09088	0.00199563	0.0476185
Human	neurons	ZNF667	13.742	1.78964	0.518848	3.44926	0.000562	0.0222954
Human	neurons	TRIM22	78.8445	1.79312	0.47941	3.74026	0.000184	0.0111883
Human	neurons	AXL	69.3091	1.79333	0.470035	3.8153	0.000136	0.00921677
Human	neurons	FRMD6	57.8348	1.79622	0.494736	3.63066	0.000283	0.0145525
Human	neurons	ITGB5	19.2997	1.80137	0.530945	3.39277	0.000692	0.0253364
Human	neurons	TGFB2	42.9114	1.81535	0.497738	3.6472	0.000265	0.0139409
Human	neurons	FKBP14	22.2123	1.85576	0.502721	3.69143	0.000223	0.0125817
Human	neurons	SUGCT	8.6474	1.87619	0.612626	3.06254	0.00219471	0.0494035
Human	neurons	SDC4	18.6059	1.87727	0.551813	3.40201	0.000669	0.0247956
Human	neurons	PPIC	32.7299	1.92486	0.529836	3.63294	0.00028	0.0145025
Human	neurons	ISG15	12.8041	1.93273	0.599516	3.22381	0.00126495	0.0363875
Human	neurons	PLS3	188.29	1.9368	0.552524	3.50537	0.000456	0.0197686
Human	neurons	RTKN2	7.35861	1.93992	0.586809	3.30588	0.000947	0.0309924
Human	neurons	ACTC1	45.5678	1.97768	0.591803	3.34179	0.000832	0.029175
Human	neurons	DAB2	23.3589	1.98883	0.540442	3.68	0.000233	0.0128825
Human	neurons	FAS	40.242	1.99383	0.529589	3.76486	0.000167	0.0102369
Human	neurons	GRAMD3	10.0868	2.00198	0.542082	3.69314	0.000222	0.0125724
Human	neurons	FBN1	86.8911	2.00207	0.436029	4.59159	4.4e-06	0.000884
Human	neurons	ITGAV	33.6838	2.00494	0.473149	4.23745	2.26e-05	0.00291365
Human	neurons	FAP	9.94305	2.01326	0.635913	3.16593	0.00154587	0.0413048
Human	neurons	LRIG3	11.136	2.01474	0.65557	3.07327	0.00211727	0.0489168
Human	neurons	THBS1	49.4453	2.0271	0.548499	3.69572	0.000219	0.0125563
Human	neurons	FSTL1	421.778	2.02731	0.452312	4.4821	7.39e-06	0.00124414
Human	neurons	COL12A1	21.3626	2.03423	0.609662	3.33665	0.000848	0.0294116
Human	neurons	ACTA2	134.343	2.04656	0.6329	3.23363	0.00122229	0.0354706
Human	neurons	NEXN	21.0493	2.05924	0.569308	3.61709	0.000298	0.015064
Human	neurons	LXN	6.71769	2.06725	0.635855	3.25113	0.00114946	0.0346367
Human	neurons	OTX2	9.21803	2.0673	0.654702	3.15762	0.00159062	0.0416689
Human	neurons	CD99	50.5848	2.06786	0.49786	4.15349	3.27e-05	0.00371086
Human	neurons	GJA1	14.6249	2.09352	0.59348	3.52753	0.000419	0.018692
Human	neurons	KLHL41	5.87113	2.10193	0.675704	3.11072	0.00186629	0.0456489
Human	neurons	PSG4	6.08152	2.12429	0.686205	3.0957	0.00196349	0.0471884
Human	neurons	AMIGO2	15.9358	2.12793	0.614988	3.46012	0.00054	0.0218401
Human	neurons	FILIP1L	50.5067	2.12916	0.530241	4.01545	5.93e-05	0.00523481
Human	neurons	S100B	32.0245	2.14091	0.513443	4.16972	3.05e-05	0.00351689
Human	neurons	TFPI	33.5862	2.14404	0.547028	3.91943	8.88e-05	0.00690417
Human	neurons	TFPI2	5.93602	2.15709	0.659493	3.27083	0.00107234	0.0336462
Human	neurons	MYOF	28.9337	2.15733	0.592017	3.64404	0.000268	0.0140012
Human	neurons	MT2A	5.33688	2.18087	0.706844	3.08536	0.00203305	0.0479982
Human	neurons	GLIPR1	25.3023	2.19434	0.564276	3.88877	0.000101	0.00739783
Human	neurons	PRSS35	13.9504	2.19897	0.586707	3.74798	0.000178	0.0108997
Human	neurons	C5orf46	5.41873	2.2348	0.689705	3.24023	0.00119434	0.03519
Human	neurons	TMEM35B	7.2828	2.23529	0.724879	3.08367	0.00204465	0.0479982
Human	neurons	CCL2	7.9297	2.24894	0.64568	3.48306	0.000496	0.0205512
Human	neurons	CYTL1	16.4767	2.26284	0.644079	3.51329	0.000443	0.0193943
Human	neurons	PYGL	49.9354	2.26393	0.52618	4.30259	1.69e-05	0.00226454
Human	neurons	ADGRL4	9.0554	2.27541	0.72187	3.1521	0.001621	0.0420771
Human	neurons	CASP7	11.9968	2.2929	0.67276	3.40819	0.000654	0.0245917
Human	neurons	FBN2	64.9401	2.29395	0.633455	3.62133	0.000293	0.0148807
Human	neurons	GABRE	27.1365	2.29897	0.374421	6.14007	8.25e-10	1.51e-06
Human	neurons	CAVIN1	29.8888	2.32539	0.592374	3.92554	8.65e-05	0.00685293
Human	neurons	UACA	34.7278	2.33668	0.540353	4.32436	1.53e-05	0.00213937
Human	neurons	MYL9	30.5966	2.33921	0.612371	3.81992	0.000133	0.0091404
Human	neurons	P4HA1	118.635	2.36668	0.494559	4.78544	1.71e-06	0.000467
Human	neurons	SCN1A	8.03702	2.37373	0.551024	4.30784	1.65e-05	0.00225749
Human	neurons	CPA4	37.9869	2.39213	0.759571	3.14932	0.0016365	0.0421007
Human	neurons	ANXA4	50.1574	2.40034	0.549643	4.36709	1.26e-05	0.00184341
Human	neurons	COL5A1	45.1342	2.4192	0.590379	4.09771	4.17e-05	0.00431918
Human	neurons	SERTM1	9.25745	2.42472	0.749027	3.23716	0.00120726	0.0352666
Human	neurons	SRPX2	9.89643	2.42551	0.723565	3.35217	0.000802	0.0284115
Human	neurons	WNT5A	12.6331	2.42713	0.577482	4.20295	2.63e-05	0.00319309
Human	neurons	NPPB	5.46589	2.45568	0.711084	3.45343	0.000554	0.0221169
Human	neurons	S100A11	149.357	2.47402	0.591417	4.18321	2.87e-05	0.00337367
Human	neurons	AC092807.3	5.28729	2.48105	0.781513	3.17468	0.00150002	0.0406583
Human	neurons	INHBA	15.3323	2.52925	0.538031	4.70094	2.59e-06	0.000588
Human	neurons	NRK	13.862	2.55408	0.685943	3.72345	0.000197	0.0117965
Human	neurons	CRH	422.148	2.55729	0.420098	6.08735	1.15e-09	1.51e-06
Human	neurons	SPP1	58.2084	2.56864	0.772979	3.32304	0.00089	0.0300558
Human	neurons	CALD1	350.189	2.57451	0.467216	5.51032	3.58e-08	2.24e-05
Human	neurons	LARGE1	41.271	2.62892	0.82889	3.17161	0.00151595	0.0407858
Human	neurons	CAV2	14.4773	2.65081	0.662767	3.99961	6.34e-05	0.00544035
Human	neurons	PAMR1	187.169	2.67113	0.836341	3.19383	0.00140397	0.0386121
Human	neurons	C4orf26	11.7703	2.69133	0.688573	3.90855	9.29e-05	0.00704049
Human	neurons	PRSS23	210.973	2.69623	0.479252	5.62591	1.85e-08	1.28e-05
Human	neurons	COL4A1	97.194	2.83719	0.526909	5.38459	7.26e-08	3.98e-05
Human	neurons	COL1A2	951.28	2.87217	0.695459	4.12989	3.63e-05	0.00397595
Human	neurons	TPM2	87.5959	2.87705	0.700025	4.10993	3.96e-05	0.00423005
Human	neurons	CYR61	74.8976	2.87757	0.712092	4.04102	5.32e-05	0.00491973
Human	neurons	KDELR3	46.6966	2.88663	0.695387	4.15111	3.31e-05	0.0037176
Human	neurons	LUM	82.6074	2.9018	0.728598	3.98272	6.81e-05	0.00575445
Human	neurons	MAP3K7CL	40.5695	2.92016	0.68976	4.23359	2.3e-05	0.00293539
Human	neurons	GPC3	20.4041	2.93109	0.85919	3.41146	0.000646	0.0244798
Human	neurons	MAMDC2	66.1953	2.98495	0.665536	4.48503	7.29e-06	0.00124414
Human	neurons	TAGLN	275.413	2.99221	0.645289	4.63701	3.53e-06	0.000775
Human	neurons	QPCT	146.577	3.01965	0.558073	5.41085	6.27e-08	3.59e-05
Human	neurons	LPL	65.4107	3.06234	0.683971	4.4773	7.56e-06	0.00124414
Human	neurons	NNMT	82.5317	3.11435	0.676581	4.60307	4.16e-06	0.000869
Human	neurons	IGFBP3	175.024	3.16641	0.650134	4.87039	1.11e-06	0.000325
Human	neurons	IGFBP7	19.7215	3.17571	0.729636	4.35247	1.35e-05	0.00192352
Human	neurons	COL1A1	542.55	3.27657	0.653548	5.01352	5.34e-07	0.000181
Human	neurons	POSTN	144.119	3.29546	0.847713	3.88747	0.000101	0.00739783
Human	neurons	ANKRD1	21.4731	3.30774	0.703698	4.7005	2.6e-06	0.000588
Human	neurons	CAV1	34.111	3.32654	0.848577	3.92014	8.85e-05	0.00690417
Human	neurons	DSP	43.4839	3.3365	0.673709	4.95244	7.33e-07	0.000235
Human	neurons	CTGF	103.748	3.34641	0.703936	4.75386	2e-06	0.00052
Human	neurons	LOX	81.8001	3.38561	0.599307	5.64921	1.61e-08	1.18e-05
Human	neurons	FN1	745.668	3.68716	0.694692	5.30761	1.11e-07	5.21e-05
Human	neurons	ANXA1	151.547	3.76548	0.72168	5.21765	1.81e-07	7.44e-05
Human	neurons	SERPINE1	52.7177	3.8653	0.758909	5.09323	3.52e-07	0.000129
Human	neurons	ZNF667-AS1	62.6365	4.40938	0.753726	5.85011	4.91e-09	4.61e-06
Mouse	glia	2900052N01Rik	20.523	1.64637	0.396412	4.15319	3.28e-05	0.0416803
Mouse	glia	Camk2n1	6.85742	1.44736	0.346996	4.1711	3.03e-05	0.0416803
Mouse	glia	Ckmt1	14.4731	-1.79277	0.393319	-4.55806	5.16e-06	0.0140495
Mouse	glia	Grm3	12.7265	2.01213	0.424456	4.74048	2.13e-06	0.00910584
Mouse	glia	Itga8	42.8353	1.48304	0.331837	4.46917	7.85e-06	0.0170945
Mouse	glia	Luzp2	81.0661	1.90727	0.387281	4.92477	8.45e-07	0.00910584
Mouse	glia	Pakap	14.3536	-2.85923	0.6944	-4.11755	3.83e-05	0.0416803
Mouse	glia	Ptn	157.659	1.35111	0.323699	4.17397	2.99e-05	0.0416803
Mouse	glia	Rbp1	11.755	1.60305	0.389034	4.12058	3.78e-05	0.0416803
Mouse	glia	Slco1c1	217.17	2.00623	0.426192	4.70734	2.51e-06	0.00910584
